# Comparison of visceral adipose tissue DNA methylation and gene expression profiles in female adolescents with obesity

**DOI:** 10.1101/728832

**Authors:** Matthew D. Barberio, Evan P. Nadler, Samantha Sevilla, Rosemary Lu, Brennan Harmon, Monica J. Hubal

**Affiliations:** Center for Genetic Medicine Research, Children’s Research Institute, Children’s National Medical Center, Washington, DC, United States of America; Sheikh Zayed Institute for Pediatric Surgical Innovation, Children’s Research Institute, Children’s National Medical Center, Washington, DC, United States of America; Division of Pediatric Surgery; Children’s National Medical Center, Washington, DC, United States of America; Department of Integrative Systems Biology, School of Medicine, George Washington University, Washington, DC, United States of America; Department of Kinesiology, Indiana University Purdue University Indianapolis, Indianapolis, IN, United States of America

**Keywords:** Obesity, Adipose Tissue, Epigenetics, Gene Expression

## Abstract

**Background:** Epigenetic changes in visceral adipose tissue (VAT) with obesity and their effects on gene expression are poorly understood, especially during emergent obesity in youth. The current study tested the hypothesis that methylation and gene expression profiles of key growth factor and inflammatory pathways such as PI3K/AKT signaling are altered in VAT from obese compared to non-obese youth.

**Methods:** VAT samples from adolescent females grouped as Lean (L; n=15; age=15±3 yrs, BMI=21.9±3.0 kg/m^2^) or Obese (Ob; n=15, age=16±2 yrs, BMI=45.8±9.8 kg/m^2^) were collected. Global methylation (n=20) and gene expression (N=30) patterns were profiled via microarray and interrogated for differences between groups by ANCOVA (p<0.05), followed by biological pathway analysis.

**Results:** Overlapping differences in methylation and gene expression in 317 genes were found in VAT from obese compared to lean groups. PI3K/AKT Signaling (p=1.83×10^−6^; 10/121 molecules in dataset/pathway) was significantly overrepresented in Ob VAT according to pathway analysis. mRNA upregulations in the PI3K/AKT Signaling Pathway genes *TFAM* (p=0.03; Fold change=1.8) and *PPP2R5C* (p=0.03, FC=2.6) were confirmed via qRT-PCR.

**Conclusion:** Our analyses show obesity-related differences in DNA methylation and gene expression in visceral adipose tissue of adolescent females. Specifically, we identified methylation site/gene expression pairs differentially regulated and mapped these differences to PI3K/AKT signaling, suggesting that PI3K/AKT signaling pathway dysfunction in obesity may be driven in part by obesity-related changes in DNA methylation.
