## Additional Table 3 for "Comparison of visceral adipose tissue DNA methylation and gene expression profiles in female adolescents with obesity"

### Sheet: Supplemental Table 3
Supplemental Table 3.
Gene Symbol	Gene Title	Probeset ID	Infinium Probe Design	CpG Location	p-value(Phenotype)	p-value(Ethnicity)	% Methylation (L)	% Methylation (Ob)	% Methylation Difference (Ob - L)	Probeset ID	Entrez Gene	p-value(Phenotype)	p-value(Ethnicity)	Fold Change
ABLIM2	actin binding LIM protein family, member 2	cg08579038	II	Body	0.0120439	0.013186	80.8 ± 2.2	82.1 ± 3.47	1.2442	236087_at	84448	0.0216051	0.00189913	-2.28749
ACOX3	acyl-CoA oxidase 3, pristanoyl	cg19544746	II	Body	0.00993598	0.311107	13.5 ± 1.78	12.5 ± 2.99	-1.0633	204241_at	8310	0.0478749	0.0133362	1.64202
ACSF3	acyl-CoA synthetase family member 3	cg05521982	II	TSS1500	0.0194296	0.0377502	28.5 ± 4.36	26 ± 5.91	-2.4371	227464_at	197322	0.0215277	0.0148932	1.78991
		cg27495617	I	TSS1500	0.0071989	0.0299811	6.34 ± 0.63	5.94 ± 0.82	-0.39756
ADH6	alcohol dehydrogenase 6 (class V)	cg07219303	II	TSS1500	0.0341989	0.0512952	69.6 ± 6.13	70.4 ± 7.4	0.8103	214261_s_at	130	0.0117983	0.0534796	-2.03883
AFF4	AF4/FMR2 family, member 4	cg13393914	II	TSS1500	0.00582028	0.00671205	5.9 ± 0.59	5.47 ± 0.57	-0.43488	232865_at	27125	0.0452477	0.0199586	2.11664
		cg01907658	I	5'UTR	0.00199398	0.00940988	4.22 ± 0.49	3.97 ± 0.72	-0.24746
AGFG1	ArfGAP with FG repeats 1	cg21990808	I	TSS200	0.0385145	0.0272201	7.4 ± 0.65	7.09 ± 0.82	-0.30932	226561_at	3267	0.0469878	0.0754957	2.39372
AK7	adenylate kinase 7	cg04924056	II	Body	0.00814021	0.00892173	13.7 ± 1.12	14 ± 3.25	0.2943	1569699_at	122481	0.0283782	0.20312	-2.7613
AKAP8L	A kinase (PRKA) anchor protein 8-like	cg05205152	I	TSS200	0.0299502	0.0121725	3.83 ± 0.53	3.57 ± 0.4	-0.2567	218064_s_at	26993	0.0375096	0.00775319	1.83578
APBB2	amyloid beta (A4) precursor protein-binding, family B, member 2	cg08016336	II	5'UTR	0.0361147	0.00756245	65.9 ± 11.2	64.8 ± 9.44	-1.1205	212985_at	323	0.0455169	0.131633	2.18102
		cg22718729	I	5'UTR	0.0495998	0.104364	4.56 ± 0.65	4.23 ± 0.65	-0.32858
APLF	aprataxin and PNKP like factor	cg08160937	II	Body	0.0385676	0.00363618	91.4 ± 1.55	91.9 ± 1.21	0.4043	241379_at	200558	0.0425683	0.0862835	2.16611
ASPH	aspartate beta-hydroxylase	cg10606061	II	Body	0.0423463	0.00952702	88.8 ± 2.46	89 ± 1.93	0.2783	205808_at	444	0.0415103	0.0629641	3.86705
ATP2B3	ATPase, Ca++ transporting, plasma membrane 3	cg06204009	II	TSS200	0.0352054	0.00122954	82.9 ± 2.85	85.8 ± 1.59	2.9104	242036_x_at	492	0.0346327	0.159067	-2.36319
ATP6V0A2	ATPase, H+ transporting, lysosomal V0 subunit a2	cg05195378	I	Body	0.0155166	0.068028	3.9 ± 0.4	3.74 ± 0.33	-0.16036	205704_s_at	23545	0.0471847	0.0539537	2.33137
ATPBD4	ATP binding domain 4	cg26672431	I	TSS200	0.00653021	0.00245872	5.38 ± 0.7	4.98 ± 0.91	-0.395	1560404_a_at	89978	0.0456097	0.326486	2.5428
ATPBD4	ATP binding domain 4	cg25201280	II	TSS200	0.022385	0.0819477	6.25 ± 0.63	6.11 ± 0.74	-0.14357	1560404_a_at	89978	0.0456097	0.326486	2.5428
BAI1	brain-specific angiogenesis inhibitor 1	cg26953288	I	Body	0.0324653	0.0163656	36.2 ± 7.42	36.3 ± 10.7	0.1248	206083_at	575	0.0065752	0.0194128	-1.68024
		cg25473866	II	Body	0.0139969	0.0408255	47.5 ± 5.04	49.6 ± 6.35	2.0564
		cg21934273	I	Body	0.010831	0.00189253	63.9 ± 3.91	67.7 ± 5.36	3.7873
BAZ1A	bromodomain adjacent to zinc finger domain, 1A	cg23512654	II	Body	0.0222219	0.0129427	5.02 ± 0.9	4.81 ± 0.74	-0.20544	217986_s_at	11177	0.0359223	0.0528599	1.81446
BCKDHB	branched chain keto acid dehydrogenase E1, beta polypeptide	cg22274251	I	TSS200	0.0376617	0.129172	4.78 ± 0.78	4.25 ± 0.63	-0.52818	210653_s_at	594	0.0444562	0.0134744	1.52203
		cg19242448	II	Body	0.0150064	0.0382309	7.03 ± 0.55	6.7 ± 1.05	-0.32842
BCL11B	B-cell CLL/lymphoma 11B (zinc finger protein)	cg23324086	II	TSS1500	0.0392926	0.037442	16.2 ± 2.22	16.1 ± 3.51	-0.0714	222895_s_at	64919	0.0167875	0.164282	3.38425
BCL2	B-cell CLL/lymphoma 2	cg07111678	I	TSS1500	0.0432056	0.0295981	3.73 ± 0.71	3.4 ± 0.54	-0.32505	203685_at	596	0.0411452	0.267525	2.50803
BCL2L1	BCL2-like 1	cg24837254	I	TSS1500	0.0357642	0.118331	8.87 ± 1.12	8.22 ± 0.97	-0.64931	206665_s_at	598	0.0466024	0.770813	1.01029
BNC2	basonuclin 2	cg04389426	II	TSS1500	0.0327203	0.0172206	4.85 ± 0.85	4.82 ± 1.23	-0.02699	235723_at	54796	0.0367944	0.0391816	2.62768
BRCA1	breast cancer 1, early onset	cg02286533	I	TSS1500	0.0401732	0.056699	47.1 ± 6.52	47.4 ± 9.71	0.327	211851_x_at	672	0.0274794	0.0356596	-1.92391
		cg25067162	II	TSS1500	0.0391818	0.032073	31.6 ± 6.33	33.8 ± 8.74	2.247
C10orf12	chromosome 10 open reading frame 12	cg23128967	II	TSS200	0.0378572	0.231223	85.5 ± 2.87	76.7 ± 17.3	-8.8098	219601_s_at	26148	0.0382523	0.267297	1.03831
C11orf30	chromosome 11 open reading frame 30	cg10718721	II	5'UTR	0.0228741	0.101817	15.5 ± 1.41	15.5 ± 4.11	0.0351	234669_x_at	56946	0.0429998	0.172548	-2.89563
C11orf57	chromosome 11 open reading frame 57	cg04988845	I	5'UTR	0.0415592	0.0845479	7.39 ± 0.39	6.9 ± 0.91	-0.491	1560029_a_at	55216	0.017492	0.0209605	1.10118
C14orf135	chromosome 14 open reading frame 135	cg00708844	II	TSS1500	0.0155952	0.0120408	10 ± 1.23	9.74 ± 1.06	-0.29864	219972_s_at	64430	0.0474267	0.0256312	1.63764
C20orf166	chromosome 20 open reading frame 166	cg23625870	II	1stExon	0.00612768	0.00508525	10.9 ± 1.47	11.1 ± 2	0.168	232892_at	128826	0.046779	0.0181152	-1.46724
C21orf56	chromosome 21 open reading frame 56	cg11766577	I	Body	0.0123955	0.00956798	55.3 ± 18.1	45.8 ± 21.2	-9.438	223360_at	84221	0.0344806	0.385995	2.11824
		cg13126279	I	Body	0.00582315	0.00349148	58.5 ± 15.7	49.9 ± 22.5	-8.5637
		cg14789911	II	Body	0.0264298	0.035949	55.8 ± 18.8	47.3 ± 19.6	-8.4528
		cg25726756	I	Body	0.0186637	0.0301753	74.7 ± 12.5	69.7 ± 11.8	-5.0329
CABP4	calcium binding protein 4	cg21518947	II	TSS200	0.0389029	0.0197064	70.1 ± 3.93	69.3 ± 3.72	-0.7917	1552890_a_at	57010	0.0396841	0.449047	1.86784
CACNA1H	calcium channel, voltage-dependent, T type, alpha 1H subunit	cg05264018	II	Body	0.0347259	0.156507	84 ± 2.43	84.3 ± 3.02	0.329	205845_at	8912	0.0463729	0.00518621	-1.83559
		cg27169639	I	Body	0.034648	0.120674	73.8 ± 5.54	74.7 ± 4.36	0.9206
CALN1	calneuron 1	cg17239236	II	5'UTR	0.000808758	0.00175214	10.6 ± 1.23	11 ± 2.14	0.3391	1555168_a_at	83698	0.0441193	0.0791326	-2.62953
CCDC28A	coiled-coil domain containing 28A	cg14788628	II	TSS200	0.00881344	0.469701	8.89 ± 0.62	8.85 ± 1.02	-0.04232	209479_at	25901	0.0401984	0.204004	1.65509
CCDC3	coiled-coil domain containing 3	cg13423980	II	TSS200	0.0473729	0.0769732	9.46 ± 1.41	9.43 ± 1.74	-0.02743	223316_at	83643	0.0314548	0.76751	4.07138
CCDC40	coiled-coil domain containing 40	cg14352416	II	Body	0.0119672	0.115822	84.4 ± 1.67	84.5 ± 2.11	0.1081	220593_s_at	55036	0.0348979	0.636926	-2.48525
CCDC41	coiled-coil domain containing 41	cg18907202	I	1stExon	0.0257483	0.0509665	2.21 ± 0.16	2.11 ± 0.4	-0.10334	239282_at	51134	0.0321459	0.0755835	2.92287
CCND2	cyclin D2	cg05153364	I	TSS1500	0.0333337	0.187733	4.38 ± 0.35	4.19 ± 0.62	-0.18389	200953_s_at	894	0.0446373	0.0909957	2.10834
CCNG1	cyclin G1	cg04084172	II	5'UTR	0.0185014	0.124846	6.17 ± 0.81	5.63 ± 0.71	-0.54125	208796_s_at	900	0.0301381	0.0489678	1.55485
		cg18020381	I	TSS200	0.0353681	0.213404	5.02 ± 0.98	4.77 ± 0.56	-0.24948
		cg17381847	II	TSS1500	0.0197835	0.00425401	9.29 ± 1.15	9.27 ± 1.38	-0.017
CCT8L2	chaperonin containing TCP1, subunit 8 (theta)-like 2	cg11029642	II	TSS1500	0.0080135	0.00189751	41.2 ± 2.66	42 ± 3.75	0.8684	220508_at	150160	0.0264586	0.0783019	-1.26827
CDC14A	CDC14 cell division cycle 14 homolog A (S. cerevisiae)	cg05794954	I	TSS200	0.00102876	0.0104839	3.45 ± 0.31	3.24 ± 0.54	-0.21207	205288_at	8556	0.0135719	0.0161593	2.78744
CDNF	cerebral dopamine neurotrophic factor	cg10957200	I	TSS1500	0.0211233	0.112757	5.01 ± 0.66	4.8 ± 0.58	-0.21033	1568696_at	441549	0.0450267	0.0639974	2.02329
CELSR3	cadherin, EGF LAG seven-pass G-type receptor 3 (flamingo homolog, Drosophila)	cg09736162	II	TSS200	0.0101165	0.0163803	4.87 ± 0.6	4.65 ± 0.64	-0.22633	205165_at	1951	0.0079572	0.170331	1.83454
CHD7	chromodomain helicase DNA binding protein 7	cg14041100	I	5'UTR	0.026202	0.340876	4.75 ± 0.35	4.49 ± 0.47	-0.25616	218829_s_at	55636	0.0343627	0.0631185	2.02747
CISH	cytokine inducible SH2-containing protein	cg23814691	I	1stExon	0.036288	0.00119156	4.51 ± 0.47	4.4 ± 0.48	-0.1105	223961_s_at	1154	0.0426198	0.00956585	6.40512
CLDN11	claudin 11	cg07042832	II	TSS200	0.000153749	0.000273071	30.4 ± 4.51	30.6 ± 7.8	0.2074	206908_s_at	5010	0.00590906	0.107721	-3.68484
CNKSR2	connector enhancer of kinase suppressor of Ras 2	ch.X.346519R	II	Body	0.0442713	0.00553327	6.32 ± 1.82	6.63 ± 1.85	0.30251	206731_at	22866	0.042677	0.253455	-1.82508
CNKSR3	CNKSR family member 3	cg20019720	II	TSS1500	0.0370947	0.0302882	19.4 ± 4.33	20.4 ± 6.18	0.9996	242394_at	154043	0.0428364	0.805706	-2.69691
CNOT2	CCR4-NOT transcription complex, subunit 2	cg23949612	I	TSS200	0.00559597	0.0133829	4.46 ± 0.31	4.2 ± 0.69	-0.26319	233054_at	4848	0.00603169	0.0351035	2.44699
CNP	2',3'-cyclic nucleotide 3' phosphodiesterase	cg23866755	II	Body	0.0297389	0.0478995	4.23 ± 0.39	4.17 ± 0.7	-0.05429	1557943_at	1267	0.0192346	0.27606	1.6653
CNPY3	canopy 3 homolog (zebrafish)	cg27355050	I	5'UTR	0.0397245	0.0557238	4.15 ± 0.75	3.61 ± 0.75	-0.54038	1552977_a_at	10695	0.0156559	0.0353134	2.89995
COMMD10	COMM domain containing 10	cg14071459	II	Body	0.0117483	0.0756482	83.8 ± 2.27	86.7 ± 1.71	2.8697	242980_at	51397	0.0345864	0.00130553	-3.57459
CPAMD8	C3 and PZP-like, alpha-2-macroglobulin domain containing 8	cg20238171	II	Body	0.0168545	0.0396521	40.6 ± 5.28	39.7 ± 4.69	-0.9554	227721_at	27151	0.00288034	0.00256885	9.66949
CPT1A	carnitine palmitoyltransferase 1A (liver)	cg20629021	II	Body	0.0202466	0.383452	68.9 ± 3.06	68.4 ± 3.92	-0.5563	210687_at	1374	0.0453061	0.659136	1.65643
		cg01260103	I	5'UTR	0.0339072	0.22687	4.75 ± 0.54	4.67 ± 0.34	-0.08438
CREB5	CAMP responsive element binding protein 5	cg05277054	II	TSS200	0.042522	0.135787	7.68 ± 1.12	7.27 ± 1.27	-0.40495	232555_at	9586	0.0408284	0.0750003	2.85375
CRTC1	CREB regulated transcription coactivator 1	cg14292368	I	TSS1500	0.0290787	0.0514623	28.2 ± 4.65	27.4 ± 6.02	-0.7339	207159_x_at	23373	0.0340636	0.534101	1.70018
CSPP1	centrosome and spindle pole associated protein 1	cg24982582	II	Body	0.019915	0.0724764	8.95 ± 1.13	7.79 ± 1.23	-1.15993	221925_s_at	79848	0.0241938	0.18043	1.6328
CTH	cystathionase (cystathionine gamma-lyase)	cg21921513	I	TSS200	0.0198177	0.142184	5.33 ± 0.54	4.76 ± 0.48	-0.57772	217127_at	1491	0.016466	0.0868012	6.59322
CTTNBP2	cortactin binding protein 2	cg05951860	I	Body	0.0277492	0.266724	7.28 ± 0.88	6.39 ± 0.84	-0.88587	232136_s_at	83992	0.0155045	0.0404611	3.61063
CYB561	cytochrome b-561	cg06918645	II	TSS1500	0.0480361	3.74921e-05	71.8 ± 6.33	73.9 ± 4.2	2.0493	217200_x_at	1534	0.00264234	0.578811	-2.13801
CYHR1	Cysteine/histidine-rich 1	cg22912214	II	Body	0.0376504	0.00121885	85.4 ± 2.25	85.8 ± 1.61	0.3732	229945_at	50626	0.0140243	0.374818	-1.66289
CYLD	cylindromatosis (turban tumor syndrome)	cg04982619	II	TSS1500	0.0217784	0.0158164	9.36 ± 1.4	8.67 ± 1.08	-0.68194	222142_at	1540	0.00836079	0.0635652	2.41916
CYTH3	cytohesin 3	cg11248491	II	TSS1500	0.0472614	0.0826989	9.13 ± 0.66	7.9 ± 1.42	-1.22468	243752_s_at	9265	0.0489203	0.204096	2.35579
DDX31	DEAD (Asp-Glu-Ala-Asp) box polypeptide 31	cg13849371	II	TSS1500	0.0385781	0.120776	8.76 ± 1.18	8.58 ± 0.93	-0.18678	219328_at	64794	0.016363	0.111255	1.4386
DDX31	DEAD (Asp-Glu-Ala-Asp) box polypeptide 31	cg20603424	II	1stExon	0.0235845	0.00848467	6.56 ± 0.65	6.51 ± 0.93	-0.05795	219328_at	64794	0.016363	0.111255	1.4386
DENND5B	DENN/MADD domain containing 5B	cg04707254	II	TSS1500	0.0307423	0.0535345	10.4 ± 2.64	9.72 ± 2.47	-0.7665	243613_at	160518	0.0338937	0.0893784	2.68847
DKK2	dickkopf 2 homolog (Xenopus laevis)	cg03903991	II	Body	0.0463488	0.022816	6.08 ± 0.74	5.8 ± 1.07	-0.27906	219908_at	27123	0.0199029	0.060388	1.11115
DPF3	D4, zinc and double PHD fingers, family 3	cg25495195	II	Body	0.0156924	0.0939032	28.8 ± 2.26	27.7 ± 4.56	-1.1614	235357_at	8110	0.033208	0.240459	23.9154
		cg01775897	II	Body	0.0219562	0.342639	28.8 ± 5	27.7 ± 3.51	-1.0877
DPP6	dipeptidyl-peptidase 6	cg13947137	I	Body	0.0212112	0.0146825	84.9 ± 2.3	84.7 ± 3.99	-0.1827	207789_s_at	1804	0.00679066	0.136666	7.74584
DRD2	dopamine receptor D2	cg12176709	II	TSS1500	0.0364509	0.186522	14.4 ± 2.71	15.1 ± 2.47	0.7107	216924_s_at	1813	0.0453728	0.414154	-2.2606
DUSP13	dual specificity phosphatase 13	cg10110933	II	Body	0.03767	0.0740016	59.4 ± 4.51	58 ± 2.95	-1.3274	219963_at	51207	0.0468683	0.321853	1.73378
DYNC1I2	dynein, cytoplasmic 1, intermediate chain 2	cg21034903	I	5'UTR	0.0230651	0.00824816	10.8 ± 2.31	10.3 ± 1.69	-0.5133	211684_s_at	1781	0.0423497	0.398182	1.39957
DZIP3	DAZ interacting protein 3, zinc finger	cg03402775	II	TSS200	0.0381744	0.0688428	8.83 ± 0.58	8.19 ± 1.12	-0.63916	213186_at	9666	0.0409156	0.0214002	2.28236
EMB	embigin	cg02344943	I	TSS200	0.0109692	0.225403	6.89 ± 0.53	6.76 ± 0.65	-0.13011	239072_at	133418	0.0164047	0.121094	115.366
ENTPD3	ectonucleoside triphosphate diphosphohydrolase 3	cg00091569	I	TSS1500	0.0166204	0.154299	20.9 ± 1.58	19.5 ± 2.48	-1.4179	206191_at	956	0.0313637	0.0546103	3.46857
EPM2A	epilepsy, progressive myoclonus type 2A, Lafora disease (laforin)	cg12130692	II	TSS200	0.0125813	0.045261	7.98 ± 1.14	7.85 ± 1.91	-0.12849	216079_at	7957	0.0353861	0.019503	3.53503
ERBB2	v-erb-b2 erythroblastic leukemia viral oncogene homolog 2, neuro/glioblastoma derived o	cg26111030	I	5'UTR	0.0267461	0.0740673	4.88 ± 0.56	4.56 ± 0.69	-0.31798	210930_s_at	2064	0.0491323	0.0958929	1.85765
		cg23613219	I	5'UTR	0.000893661	0.00799013	4.83 ± 0.58	4.82 ± 0.81	-0.01414
ERN1	endoplasmic reticulum to nucleus signaling 1	cg03828494	I	Body	0.0249486	0.261284	12.5 ± 1.24	11.6 ± 1.19	-0.8951	235745_at	2081	0.0335885	0.0434686	2.05708
ERN1	endoplasmic reticulum to nucleus signaling 1	cg15407226	I	TSS200	0.0489957	0.532205	5.07 ± 0.67	4.9 ± 0.57	-0.17553	235745_at	2081	0.0335885	0.0434686	2.05708
EXOC3L2	exocyst complex component 3-like 2	cg00449767	I	TSS200	0.0448241	0.0509663	48.5 ± 3.19	49.2 ± 4.66	0.6926	1552889_a_at	90332	0.0248649	0.456166	-1.8929
		cg01565314	I	TSS200	0.0421795	0.026148	36.7 ± 2.61	38.1 ± 4	1.3754
EXOC4	exocyst complex component 4	cg25467879	II	Body	0.0156869	0.0191841	48.1 ± 6.55	44.9 ± 5.83	-3.1597	240528_s_at	60412	0.00792421	0.0153253	2.32456
EXOC7	exocyst complex component 7	cg19578297	II	TSS1500	0.0173051	0.14654	6.16 ± 0.65	5.64 ± 0.68	-0.51825	212034_s_at	23265	0.0490226	0.0171019	1.36232
FAM76B	family with sequence similarity 76, member B	cg06044117	I	TSS1500	0.0483864	0.238337	8.13 ± 1.16	7.45 ± 0.73	-0.67894	232048_at	143684	0.0433653	0.313855	2.02971
		cg25622487	II	TSS1500	0.0132538	0.00558753	5.18 ± 1.24	4.73 ± 0.84	-0.44643
FAR1	fatty acyl CoA reductase 1	cg02831587	II	TSS200	0.00674818	0.0623642	5.64 ± 0.66	4.94 ± 0.58	-0.70831	1558014_s_at	84188	0.0102581	0.132485	3.76096
FBN2	fibrillin 2	cg25532099	II	TSS1500	0.0193597	0.0586705	6.75 ± 0.97	6.6 ± 0.9	-0.15095	1554737_at	2201	0.0456478	0.0246528	2.1636
FHAD1	forkhead-associated (FHA) phosphopeptide binding domain 1	cg06838175	II	TSS200	0.00866034	0.144791	7.73 ± 1.3	8.74 ± 2.72	1.01299	1563639_a_at	114827	0.0241742	0.0801162	-3.08321
		cg11799650	II	TSS200	0.044041	0.0296292	24 ± 2.6	26.3 ± 3.94	2.2981
FLJ42875	uncharacterized LOC440556	cg10802480	II	Body	0.00952494	0.032255	16 ± 1.27	15.6 ± 1.48	-0.4358	231275_at	440556	0.0108866	0.0334974	5.32636
FLYWCH1	FLYWCH-type zinc finger 1	cg02828802	I	Body	0.0318408	0.0526406	92.7 ± 1.06	93.4 ± 1.1	0.6182	225952_at	84256	0.00487003	0.0345602	-3.97255
FMN2	formin 2	cg13068215	II	Body	0.0470514	0.0108311	70.1 ± 4.12	68.5 ± 3.11	-1.6605	223618_at	56776	0.0406973	0.0114459	5.23651
		cg25208017	I	1stExon	0.0335161	0.030443	4.89 ± 0.88	4.55 ± 0.65	-0.33498
FOXK2	forkhead box K2	cg24319102	II	Body	0.0341776	0.123546	83.4 ± 2.99	82.5 ± 3.31	-0.8996	242938_s_at	3607	0.0125026	0.0383898	1.68182
GATSL3	GATS protein-like 3	cg03652890	I	TSS200	0.0491199	0.015194	5.26 ± 1.13	4.94 ± 0.79	-0.32117	233528_s_at	652968	0.0156031	0.0702662	1.2765
GGA2	golgi-associated, gamma adaptin ear containing, ARF binding protein 2	cg20929229	II	TSS200	0.0461347	0.0772968	6.17 ± 1.34	6.06 ± 1.82	-0.11243	210658_s_at	23062	0.0350612	0.135671	2.08716
GHRHR	growth hormone releasing hormone receptor	cg10336671	II	Body	0.0282037	0.00212652	81 ± 2.9	81.4 ± 3.03	0.4436	207825_s_at	2692	0.0390126	0.643799	-1.95628
GHSR	growth hormone secretagogue receptor	cg11812218	II	TSS1500	0.00669629	0.00817545	10.9 ± 1.12	12.1 ± 1.93	1.1392	221360_s_at	2693	0.0149806	0.252293	-7.18355
GLS	glutaminase	cg21497043	I	5'UTR	0.00870382	0.0265654	3.64 ± 0.38	3.62 ± 0.43	-0.01876	223079_s_at	2744	0.0471196	0.461319	5.84902
GNAL	guanine nucleotide binding protein (G protein), alpha activating activity polypeptide,	cg15653282	I	5'UTR	0.0204974	0.0574782	3.54 ± 0.38	3.44 ± 0.51	-0.10316	206355_at	2774	0.0399694	0.0359315	3.84377
GNG7	guanine nucleotide binding protein (G protein), gamma 7	cg08481112	II	5'UTR	0.011885	0.0346279	14.2 ± 2.88	12.2 ± 2.09	-1.9859	228831_s_at	2788	0.044162	0.0145234	2.01211
		cg19382697	I	5'UTR	0.0448875	0.568448	75.2 ± 4.01	74.1 ± 5.95	-1.0833
GOLGA3	golgin A3	cg23755933	I	3'UTR	0.029715	0.303377	73.7 ± 4.93	77 ± 4.51	3.3283	1554987_at	2802	0.0439611	0.61251	-1.53789
GPR157	G protein-coupled receptor 157	cg19863456	II	Body	0.0437982	0.0701247	77.1 ± 2.07	78.3 ± 2.98	1.2811	220901_at	80045	0.0146372	0.000702143	-2.27451
GRID1	glutamate receptor, ionotropic, delta 1	cg05349542	II	TSS1500	0.0415538	0.395712	33.9 ± 4	36.6 ± 2.66	2.774	1555268_a_at	2894	0.0352155	0.420525	-1.52184
HAUS8	HAUS augmin-like complex, subunit 8	cg27506178	I	TSS200	0.0260622	0.0207294	4.45 ± 0.55	4.42 ± 0.78	-0.02178	226308_at	93323	0.00965929	0.0520238	2.04864
HAVCR2	hepatitis A virus cellular receptor 2	cg18374914	II	3'UTR	0.0470388	0.00083745	56.1 ± 7.42	56.4 ± 6.73	0.2828	1555628_a_at	84868	0.0018007	0.0448298	-1.881
HCN2	hyperpolarization activated cyclic nucleotide-gated potassium channel 2	cg06400446	I	Body	0.0245732	0.0313625	72.2 ± 3.91	72.8 ± 3.27	0.5768	214893_x_at	610	0.0320214	0.0276214	-1.90403
HIVEP3	human immunodeficiency virus type I enhancer binding protein 3	cg09160123	II	Body	0.0232119	0.137401	25.7 ± 4.38	24.1 ± 3.93	-1.6395	244764_at	59269	0.0414884	0.00791967	1.74021
		cg15482882	II	Body	0.0339542	0.313253	9.21 ± 2.43	8.32 ± 2.45	-0.88394
		cg02031397	I	5'UTR	0.0189128	0.0778048	9.36 ± 1.03	8.88 ± 1.47	-0.48668
HLF	hepatic leukemia factor	cg18943957	I	TSS1500	0.0485946	0.0874063	7.47 ± 1.94	6.84 ± 1.18	-0.63029	204753_s_at	3131	0.0483349	0.196309	11.3878
HNRPLL	heterogeneous nuclear ribonucleoprotein L-like	cg08786481	I	5'UTR	0.0100927	0.385826	4.39 ± 0.78	3.97 ± 0.61	-0.42153	236104_at	92906	0.0392602	0.00742263	2.10337
		cg02871382	II	5'UTR	0.0387415	0.0382672	9.4 ± 0.7	9.06 ± 1.32	-0.33804
HOXD10	homeobox D10	cg25953239	I	Body	0.0147961	0.37223	15.5 ± 1.94	16.1 ± 3.84	0.5979	229400_at	3236	0.00612935	0.450512	-3.49777
HS3ST3B1	heparan sulfate (glucosamine) 3-O-sulfotransferase 3B1	cg04164190	II	Body	0.0386297	0.054119	5.99 ± 0.99	5.81 ± 0.97	-0.18269	227361_at	9953	0.0377509	0.0277078	2.67745
ID4	inhibitor of DNA binding 4, dominant negative helix-loop-helix protein	cg14151259	II	TSS1500	0.0323621	0.0559589	8.77 ± 1.11	8.31 ± 2.04	-0.45448	209293_x_at	3400	0.0407147	0.0935554	2.05642
		cg17305436	I	TSS1500	0.00484846	0.049867	6.56 ± 0.78	6.55 ± 1.34	-0.00344
IFRD1	interferon-related developmental regulator 1	cg14711428	I	TSS200	0.0443242	0.213635	4.66 ± 0.48	4.06 ± 0.48	-0.59582	202146_at	3475	0.0404469	0.118264	2.13518
IGFBP1	Insulin-like growth factor binding protein 1	cg05823605	I	1stExon	0.0351032	0.028784	16.3 ± 2.14	16.7 ± 3.81	0.4051	237989_at	3484	0.0370824	0.104932	-21.0393
IL1R2	interleukin 1 receptor, type II	cg20856504	II	5'UTR	0.0164217	0.0444307	85 ± 2.44	87.3 ± 1.67	2.2399	211372_s_at	7850	0.026673	0.00250593	-1.65149
IL1RAPL2	interleukin 1 receptor accessory protein-like 2	cg04774951	II	Body	0.0396224	0.294474	37.7 ± 5.27	39.6 ± 5.15	1.9077	221112_at	26280	0.0180414	0.285898	-2.9192
INADL	InaD-like (Drosophila)	cg12128740	I	TSS1500	0.0427318	0.233159	8.83 ± 1.9	7.82 ± 1.17	-1.01419	223681_s_at	10207	0.0362579	0.0352697	2.07106
INSR	insulin receptor	cg25679870	I	Body	0.0295514	0.117152	5.44 ± 0.78	4.99 ± 0.74	-0.44997	226212_s_at	3643	0.0466023	0.0682193	2.13984
INTS4	integrator complex subunit 4	cg23098812	II	TSS1500	0.0365103	0.205532	9 ± 1.06	8.14 ± 1.42	-0.85826	225169_at	92105	0.0464028	0.0367561	1.94736
IPO9	importin 9	cg20986421	I	1stExon	0.0153279	0.183175	5.74 ± 0.41	4.92 ± 0.71	-0.82388	213785_at	55705	0.0345871	0.0188241	1.6103
ISCU	iron-sulfur cluster scaffold homolog (E. coli)	cg20476877	II	Body	0.0344668	0.0229997	7.81 ± 0.71	7.56 ± 1.45	-0.25185	209075_s_at	23479	0.0429903	0.243415	1.60637
JAK1	Janus kinase 1	cg25020373	I	TSS200	0.014748	0.131935	8.38 ± 0.69	7.68 ± 0.56	-0.69818	240613_at	3716	0.029639	0.0228204	2.36223
JPH3	junctophilin 3	cg04769798	I	Body	0.0478775	0.00112647	53.2 ± 4.9	56.5 ± 3.23	3.323	229294_at	57338	0.0108027	0.351071	-2.64007
KCNIP3	Kv channel interacting protein 3, calsenilin	cg05617873	II	Body	0.0463193	0.0876715	77.5 ± 3.23	78.2 ± 3.08	0.6644	1569355_at	30818	0.0265561	0.366366	-6.66464
KCNT1	potassium channel, subfamily T, member 1	cg03358588	II	Body	0.0458063	0.0728254	61.2 ± 6.93	62.8 ± 6.2	1.5466	1569462_x_at	57582	0.00560627	0.0160254	-2.60852
		cg01841415	II	Body	0.0309659	0.0065825	75.3 ± 2.16	77.2 ± 3.61	1.9625
		cg13463516	II	Body	0.0193611	0.130993	68.7 ± 3.11	72 ± 2.87	3.2366
KDM5A	lysine (K)-specific demethylase 5A	cg11225935	II	5'UTR	0.0426398	0.0297438	3.9 ± 0.25	3.89 ± 0.52	-0.01323	230226_s_at	5927	0.0480825	0.238858	2.78273
KIF3A	kinesin family member 3A	cg00660817	II	TSS1500	0.0124278	0.00254095	34.7 ± 4.42	34.3 ± 2.52	-0.3907	228680_at	11127	0.0197848	0.0209453	2.09134
KIF6	kinesin family member 6	cg01090026	II	Body	0.0411321	7.28285e-06	75 ± 4.05	76.6 ± 2.72	1.5823	1562639_at	221458	0.0123246	0.356571	-1.92346
KLF13	Kruppel-like factor 13	cg12056618	II	1stExon	0.0318771	0.0866131	3.95 ± 0.59	3.85 ± 0.58	-0.10071	219878_s_at	51621	0.0272845	0.00064416	2.19105
KLF4	Kruppel-like factor 4 (gut)	cg03267342	II	TSS200	0.0429707	0.26394	7.36 ± 1.2	6.73 ± 1.07	-0.63128	220266_s_at	9314	0.0368787	0.451207	3.4143
LAMA3	laminin, alpha 3	cg03774540	II	TSS1500	0.0336702	0.0400258	5.75 ± 0.68	5.29 ± 0.91	-0.45325	203726_s_at	3909	0.0404788	0.0641732	1.71932
LARP4B	La ribonucleoprotein domain family, member 4B	cg16905822	II	Body	0.0400415	0.0167889	75.4 ± 4.24	75.8 ± 4.39	0.3872	214215_s_at	23185	0.0294032	0.421034	-5.64251
LCA5	Leber congenital amaurosis 5	cg17870270	I	TSS200	0.0133086	0.156839	6.34 ± 0.55	5.79 ± 0.99	-0.54937	242006_at	167691	0.0394092	0.185091	2.95275
LFNG	LFNG O-fucosylpeptide 3-beta-N-acetylglucosaminyltransferase	cg20572537	I	Body	0.0416868	0.4625	53.8 ± 3.54	50 ± 3.85	-3.7659	215270_at	3955	0.0272833	0.177013	2.2578
		cg20873718	I	Body	0.00258727	0.194903	3.45 ± 0.36	3.37 ± 0.39	-0.08135
LGI4	leucine-rich repeat LGI family, member 4	cg27316970	I	3'UTR	0.040878	0.00238684	5.05 ± 1.08	4.88 ± 1.26	-0.17111	227821_at	163175	0.0466574	0.498389	2.49666
LHX9	LIM homeobox 9	cg07007717	II	TSS1500	0.0338763	0.0915714	13.1 ± 1.6	13.8 ± 2.12	0.6128	1565406_a_at	56956	0.0360905	0.1624	-4.33968
LMO4	LIM domain only 4	cg26680238	I	5'UTR	0.0446007	0.0427476	4.24 ± 0.69	4.09 ± 0.75	-0.15004	227155_at	8543	0.0424525	0.00658394	1.66236
LOC100128071	uncharacterized LOC100128071	cg12064008	II	1stExon	0.0488708	0.134688	6.38 ± 1.23	6.13 ± 1.02	-0.24823	228451_at	100128071	0.049091	0.0311157	1.81247
LOC100289341	uncharacterized LOC100289341	cg03261004	I	TSS1500	0.020219	0.00470777	2.74 ± 0.3	2.8 ± 0.54	0.06109	232420_x_at	100289341	0.0107099	0.0594453	-2.16321
LOC619207	scavenger receptor protein family member	cg17796960	II	Body	0.0493829	0.542726	51.2 ± 4.16	49.3 ± 7.92	-1.8821	1569212_at	619207	0.0143779	0.0338543	1.45571
LRCH1	leucine-rich repeats and calponin homology (CH) domain containing 1	cg04579095	I	5'UTR	0.0110145	0.00827198	5.53 ± 0.61	5.18 ± 0.87	-0.35377	235012_at	23143	0.00589228	0.0309626	1.85928
LRRC8B	leucine rich repeat containing 8 family, member B	cg18879646	I	TSS200	0.00158368	0.0112725	6.61 ± 0.87	5.67 ± 0.96	-0.93085	212976_at	23507	0.0339561	0.0956736	3.25576
		cg01128109	II	TSS1500	0.00678094	0.0460517	53.9 ± 5.47	53.5 ± 4.28	-0.4204
		cg17265729	II	5'UTR	0.0110409	0.0520224	7.15 ± 0.92	6.84 ± 0.9	-0.31581
LRRIQ3	leucine-rich repeats and IQ motif containing 3	cg03837750	II	TSS1500	0.043413	0.0045493	10.6 ± 2.1	10.5 ± 2.03	-0.1338	1553674_at	127255	0.0472889	0.103819	1.4987
MAGEE2	melanoma antigen family E, 2	cg05152459	II	TSS200	0.0302887	0.325378	52.7 ± 2.48	53.3 ± 3.3	0.563	1553254_at	139599	0.0360143	0.0565844	-1.93326
		cg10701490	I	TSS200	0.00808015	0.247613	37.7 ± 1.98	39 ± 3.19	1.3345
MAN2A1	mannosidase, alpha, class 2A, member 1	cg00807430	II	1stExon	0.0324233	0.125049	7.7 ± 0.92	7.21 ± 0.82	-0.49312	235103_at	4124	0.0489868	0.175374	2.26131
MAP3K8	mitogen-activated protein kinase kinase kinase 8	cg03807314	II	TSS200	0.0425626	0.0304949	6.17 ± 0.98	5.98 ± 2.17	-0.19001	235421_at	1326	0.0428443	0.00624439	1.91575
MAPK7	mitogen-activated protein kinase 7	cg17559549	II	TSS1500	0.0182693	0.0320316	9.86 ± 1.62	9.31 ± 2.93	-0.54755	35617_at	5598	0.0361505	0.255234	1.61823
MAPT	microtubule-associated protein tau	cg18228076	II	5'UTR	0.0389835	0.0454725	38 ± 5.63	33.3 ± 7.21	-4.7145	233117_at	4137	0.0126053	0.310665	3.14259
		cg20099416	I	1stExon	0.0420861	0.0646705	5.75 ± 1.01	5.52 ± 0.89	-0.22225
MBNL2	Muscleblind-like splicing regulator 2	cg02838877	II	TSS1500	0.0010707	0.00267457	43.2 ± 5.49	44.4 ± 4.22	1.2809	1553536_at	10150	0.0302876	0.171096	-2.36149
MED23	mediator complex subunit 23	cg15788993	II	TSS1500	0.0172217	0.113813	8.1 ± 1.08	8.04 ± 0.88	-0.06437	242706_s_at	9439	0.0412336	0.0429022	3.69062
MERTK	c-mer proto-oncogene tyrosine kinase	cg21182454	I	1stExon	0.0162608	0.0378935	5.05 ± 0.66	4.66 ± 1	-0.3928	211913_s_at	10461	0.0425389	0.0460375	2.97368
MIPOL1	mirror-image polydactyly 1	cg13575499	II	5'UTR	0.0311864	0.0942911	16.5 ± 2.76	14.5 ± 2.76	-1.9723	1552572_a_at	145282	0.0493995	0.278783	1.5112
MKLN1	muskelin 1, intracellular mediator containing kelch motifs	cg00924357	I	Body	0.0416967	0.172743	4.01 ± 0.58	3.62 ± 0.29	-0.39682	242984_at	4289	0.0342611	0.192658	1.76154
MOCS3	molybdenum cofactor synthesis 3	cg06309063	II	TSS1500	0.00392383	0.016091	7.48 ± 0.61	7.32 ± 0.79	-0.15918	206141_at	27304	0.00545654	0.049456	2.41927
MRE11A	MRE11 meiotic recombination 11 homolog A (S. cerevisiae)	cg24848557	I	TSS200	0.0329079	0.21761	3.6 ± 0.37	3.38 ± 0.47	-0.21324	205395_s_at	4361	0.0480717	0.0549918	2.23688
MTUS1	microtubule associated tumor suppressor 1	cg04846347	II	5'UTR	0.0328484	0.106416	7.62 ± 1.86	7.23 ± 1.66	-0.39065	212093_s_at	57509	0.0345105	0.406915	2.2297
MUC6	mucin 6, oligomeric mucus/gel-forming	cg20839554	II	3'UTR	0.034677	0.315782	83 ± 2.26	83.7 ± 2.4	0.6749	1565666_s_at	4588	0.0465491	0.477463	-2.27415
NAV2	neuron navigator 2	cg24107611	II	Body	0.0399392	0.13659	80.2 ± 3.22	81.4 ± 2.57	1.1706	1567358_at	89797	0.0306978	0.123834	-1.85931
		cg24137774	I	TSS1500	0.0349297	0.00877752	75.2 ± 8.19	76.8 ± 5.45	1.6193
NDRG2	NDRG family member 2	cg27018904	II	TSS200	0.0128802	0.0319469	14.5 ± 1.27	13.6 ± 1.36	-0.931	206453_s_at	57447	0.0414111	0.0848978	2.68583
NDRG4	NDRG family member 4	cg07622696	I	Body	0.0283036	0.53975	4.54 ± 0.5	4.13 ± 0.45	-0.40832	209159_s_at	65009	0.0230023	0.262592	2.06671
		cg02040433	I	TSS1500	0.0445567	0.170209	4.34 ± 0.7	4.02 ± 0.71	-0.32428
NEDD4L	neural precursor cell expressed, developmentally down-regulated 4-like, E3 ubiquitin pr	cg18971282	II	5'UTR	0.00165744	0.00470296	66.4 ± 25.3	49.8 ± 38.2	-16.6258	212448_at	23327	0.0272137	0.187658	3.68008
NEFM	neurofilament, medium polypeptide	cg24705551	II	Body	0.0392208	0.498376	83.9 ± 0.96	82.1 ± 2.6	-1.7425	223902_at	4741	0.0298838	0.0714282	2.05663
NF1	neurofibromin 1	cg04865506	II	Body	0.0295652	0.176712	23.4 ± 3.37	22.8 ± 3.79	-0.5862	204325_s_at	4763	0.0432518	0.0385006	2.28068
NFASC	neurofascin	cg18861810	I	3'UTR	0.00635529	0.0300894	90 ± 1.2	89.7 ± 1.36	-0.343	214799_at	23114	0.0408831	0.0926763	1.7969
NFIB	Nuclear factor I/B	cg12484370	II	TSS1500	0.0402112	0.108153	9.77 ± 2.17	9.38 ± 2.13	-0.39015	233394_at	4781	0.0461612	0.0251615	1.8082
NFYA	nuclear transcription factor Y, alpha	cg09580153	I	3'UTR	0.0415275	0.063267	84.2 ± 10.3	82.6 ± 11.3	-1.5463	228433_at	4800	0.00798008	0.0416053	2.1821
NFYA	nuclear transcription factor Y, alpha	cg03644281	I	3'UTR	0.0292857	0.0447738	86.1 ± 10.8	84.6 ± 12.1	-1.5348	228433_at	4800	0.00798008	0.0416053	2.1821
NGB	neuroglobin	cg01573807	II	3'UTR	0.0356575	0.0609423	75.4 ± 4.21	77.7 ± 3.72	2.3228	236677_at	58157	0.0199937	0.315709	-1.88966
NMBR	neuromedin B receptor	cg08109815	II	5'UTR	0.0452019	0.332291	15.9 ± 3.31	16.1 ± 2.24	0.1711	207333_at	4829	0.0164766	0.870357	-12.9742
NMNAT3	nicotinamide nucleotide adenylyltransferase 3	cg15878317	II	1stExon	0.0247522	0.0578272	8.79 ± 1.12	8.71 ± 1.84	-0.07687	228090_at	349565	0.0208897	0.0187026	2.04628
NOVA2	neuro-oncological ventral antigen 2	cg04986864	I	1stExon	0.0221844	0.0123687	6.49 ± 0.56	6.58 ± 1	0.09003	238904_at	4858	0.0375706	0.521021	-6.97267
NR2E1	nuclear receptor subfamily 2, group E, member 1	cg04407470	I	Body	0.0207078	0.386292	3.69 ± 0.52	3.57 ± 0.48	-0.12046	207443_at	7101	0.00276238	0.279082	377.549
NTN3	netrin 3	cg22721827	II	TSS1500	0.0177918	0.00258761	40.6 ± 4.65	39.5 ± 2.97	-1.0772	207640_x_at	4917	0.0327123	0.539542	1.76827
OBSCN	obscurin, cytoskeletal calmodulin and titin-interacting RhoGEF	cg27394460	II	TSS1500	0.00763179	0.203099	67.4 ± 3.3	68.1 ± 1.66	0.6644	220427_at	84033	0.0159663	0.0816221	-2.21646
		cg27264894	II	Body	0.0489701	0.0503712	86.8 ± 1.53	87.6 ± 1.79	0.7921
		cg07830794	II	Body	0.00311662	0.122475	76.5 ± 2.9	80.4 ± 2.72	3.9208
ODZ4	odz, odd Oz/ten-m homolog 4 (Drosophila)	cg14309111	II	5'UTR	0.0360585	0.139705	13.2 ± 2.41	12.2 ± 1.84	-0.9559	213273_at	26011	0.0484256	0.106381	3.03207
		cg19884965	II	5'UTR	0.0304663	0.0131513	12.9 ± 1.2	12.6 ± 1.32	-0.2613
		cg15355859	II	5'UTR	0.0359554	0.397503	5.54 ± 0.5	5.52 ± 1.43	-0.01792
OSBPL1A	oxysterol binding protein-like 1A	cg27638913	II	Body	0.0376199	0.159769	82.8 ± 2	86.1 ± 2.16	3.2992	1554646_at	114876	0.0432437	0.351523	-1.873
OVOL2	ovo-like 2 (Drosophila)	cg06843631	II	TSS1500	0.0488932	0.222745	11.2 ± 0.84	11.6 ± 1.55	0.4075	206048_at	58495	0.0434152	0.13785	-1.88332
PARVA	parvin, alpha	cg15123662	II	Body	0.0243011	0.0357492	62 ± 5.17	58.6 ± 3.97	-3.4136	235279_at	55742	0.0359273	0.381709	2.30512
PATL1	protein associated with topoisomerase II homolog 1 (yeast)	cg01173611	I	TSS1500	0.0127623	0.0666526	8.46 ± 0.8	8.19 ± 1.06	-0.27001	225468_at	219988	0.0389899	0.0704649	1.61379
PCDHB17	protocadherin beta 17 pseudogene	cg19967668	I	Body	0.0191291	0.0180591	31.8 ± 8.23	31.2 ± 7.45	-0.6221	216313_at	54661	0.0216202	0.0788212	11.6014
PDE11A	phosphodiesterase 11A	cg02745784	II	5'UTR	0.0179462	0.0958447	47.7 ± 14.4	50.1 ± 23.9	2.4082	224223_s_at	50940	0.0190991	0.794243	-2.26208
PDE4D	phosphodiesterase 4D, cAMP-specific	cg04580929	I	5'UTR	0.0454524	0.0254294	88.2 ± 5.29	87.5 ± 5.11	-0.6534	210837_s_at	5144	0.0153639	0.12361	1.71213
		cg13280741	II	Body	0.0420329	0.0376605	80 ± 3.38	79.8 ± 4.32	-0.2153
PDZD2	PDZ domain containing 2	cg22461201	II	TSS1500	0.00583116	0.322312	49.6 ± 11.1	46.4 ± 12.9	-3.16	209493_at	23037	0.03774	0.0310677	2.70029
PEX7	peroxisomal biogenesis factor 7	cg03807235	II	Body	0.0421026	0.0745865	10.7 ± 1.81	9.91 ± 1.17	-0.83312	211033_s_at	5191	0.0274672	0.107782	2.21821
		cg06125930	II	TSS200	0.0348735	0.0112299	6.89 ± 1.04	6.44 ± 0.71	-0.44854
PLEKHH2	pleckstrin homology domain containing, family H (with MyTH4 domain) member 2	cg09067818	II	TSS200	0.0214645	0.0270124	4.8 ± 0.58	4.77 ± 0.7	-0.02845	243650_at	130271	0.0357529	0.0223365	3.73004
PLEKHM3	pleckstrin homology domain containing, family M, member 3	cg19154323	II	TSS1500	0.0309026	0.258176	71.1 ± 4.77	69.8 ± 7.83	-1.2684	235360_at	389072	0.0304609	0.043003	2.49209
PLRG1	pleiotropic regulator 1	cg20893464	I	TSS200	0.0312636	0.180725	4.08 ± 0.87	3.97 ± 0.93	-0.10359	227246_at	5356	0.029476	0.0496784	2.08709
POLR1A	polymerase (RNA) I polypeptide A, 194kDa	cg18205949	II	TSS200	0.0214953	0.0299617	8.08 ± 0.71	7.61 ± 1.11	-0.46869	235280_at	25885	0.00885943	0.622074	2.37587
PON1	paraoxonase 1	cg19678392	I	1stExon	0.0246347	0.189798	40.3 ± 7.14	39.4 ± 12.7	-0.8745	206344_at	5444	0.0490758	0.100249	1.7841
		cg21856205	I	1stExon	0.015379	0.110886	38.4 ± 3.04	38.1 ± 6.41	-0.2273
POU3F2	POU class 3 homeobox 2	cg22085539	I	1stExon	0.0237576	0.15489	7.57 ± 0.72	7.26 ± 1.2	-0.31511	207084_at	5454	0.0305771	0.128364	2.43458
PPFIA1	protein tyrosine phosphatase, receptor type, f polypeptide (PTPRF), interacting protein	cg11253136	I	TSS1500	0.0364929	0.0247136	8.5 ± 0.7	8.39 ± 0.68	-0.11491	210235_s_at	8500	0.00372518	0.156852	2.21442
PPP2R1B	protein phosphatase 2, regulatory subunit A, beta	cg09085632	I	TSS200	0.0414376	0.467883	3.94 ± 0.87	9.55 ± 12.6	5.6171	222351_at	5519	0.0165042	0.480364	-2.33109
PPP2R2C	protein phosphatase 2, regulatory subunit B, gamma	cg23195028	II	Body	0.00653056	0.0211766	75.7 ± 4.83	79 ± 3.58	3.3147	223573_s_at	5522	0.00645953	0.176462	-4.63503
PPP2R3A	protein phosphatase 2, regulatory subunit B'', alpha	cg24636867	I	TSS200	0.0446809	0.330485	6.48 ± 0.76	6.14 ± 0.42	-0.34295	207749_s_at	5523	0.0224958	0.131578	2.56105
PPP2R5C	protein phosphatase 2, regulatory subunit B', gamma	cg18997701	II	Body	0.0193422	0.114452	84.5 ± 1.63	84.2 ± 2.74	-0.294	1557718_at	5527	0.0111871	0.0106424	2.23442
PRDM13	PR domain containing 13	cg01233934	II	Body	0.0333707	0.0509083	44 ± 5.91	45.5 ± 6.34	1.531	221168_at	59336	0.0230614	0.650283	-1.55205
PRDM16	PR domain containing 16	cg00701856	II	Body	0.00322779	0.0636567	72.2 ± 3.96	72.7 ± 3.78	0.4632	220928_s_at	63976	0.00960496	0.932783	-3.70231
		cg04493316	II	Body	0.047492	0.0771544	76.7 ± 3.87	77.4 ± 3.31	0.7375
		cg10685531	II	Body	0.0369702	0.00673152	83.3 ± 3.88	85.2 ± 3	1.9256
		cg03527274	II	Body	0.0288349	0.00670895	48.3 ± 6.09	50.5 ± 6.11	2.2059
PROX1	prospero homeobox 1	cg03141679	II	Body	0.0400134	0.377093	82.5 ± 2.68	83.2 ± 2.41	0.7304	207401_at	5629	0.0244755	0.0626888	-2.29649
PTEN	phosphatase and tensin homolog	cg08602305	I	5'UTR	0.0327499	0.314491	3.32 ± 0.2	3.01 ± 0.48	-0.31186	233254_x_at	5728	0.023395	0.0302318	6.1371
PTPN21	protein tyrosine phosphatase, non-receptor type 21	cg13037201	II	5'UTR	0.016129	0.257256	9.94 ± 3.92	8.24 ± 1.52	-1.70298	226380_at	11099	0.0402898	0.11276	2.07765
RBM11	RNA binding motif protein 11	cg16612379	II	Body	0.044095	0.0515004	7.17 ± 0.95	7.45 ± 0.94	0.2814	232549_at	54033	0.0267365	0.538654	-2.2215
RBM33	RNA binding motif protein 33	cg18809570	I	TSS200	0.0232347	0.0542597	3.58 ± 0.49	3.2 ± 0.52	-0.37507	1554096_a_at	155435	0.0400392	0.85574	2.43603
		cg05154019	I	TSS200	0.0338284	0.0145885	6.37 ± 0.95	6.34 ± 1	-0.02995
RBMS3	RNA binding motif, single stranded interacting protein 3	cg12592635	II	TSS1500	0.0170736	0.0211686	8.46 ± 0.94	8.13 ± 1.12	-0.33076	242137_at	27303	0.0374321	0.113182	6.14965
RBPMS	RNA binding protein with multiple splicing	cg17221758	II	Body	0.0376164	0.00539528	17 ± 2.18	17 ± 1.71	-0.0015	1557223_at	11030	0.0450146	0.0752349	2.02597
RFC3	replication factor C (activator 1) 3, 38kDa	cg08155354	II	TSS1500	0.0101339	0.25714	40.1 ± 4.41	41.8 ± 4.38	1.6973	231119_at	5983	0.0134439	0.462665	-2.3696
RGNEF	190 kDa guanine nucleotide exchange factor	cg10918580	II	5'UTR	0.0370024	0.813419	7.82 ± 0.73	6.96 ± 0.74	-0.85659	232994_s_at	64283	0.0456978	0.0634529	2.28198
RGS6	regulator of G-protein signaling 6	cg05111779	II	Body	0.0177838	0.0640032	27.8 ± 5	29.5 ± 6.58	1.6909	211448_s_at	9628	0.0333486	0.0204738	-2.96578
RIMS3	regulating synaptic membrane exocytosis 3	cg07147358	II	TSS200	0.0336494	0.354146	7.28 ± 0.84	7.11 ± 1.13	-0.16634	204730_at	9783	0.0300768	0.303738	2.70317
RSU1	Ras suppressor protein 1	cg19100935	II	Body	0.021928	0.0289373	23.9 ± 3.57	24.1 ± 6.68	0.1536	215618_at	6251	0.0451326	0.425391	-1.63341
RTN1	reticulon 1	cg15832201	I	TSS200	0.0284713	0.00740247	5.44 ± 0.79	4.75 ± 0.81	-0.6939	203485_at	6252	0.0190013	0.0218324	2.8222
SAMD11	sterile alpha motif domain containing 11	cg27487046	II	TSS1500	0.0489949	0.0325097	4.11 ± 0.47	4.15 ± 0.41	0.03853	1560477_a_at	148398	0.0148867	0.0911441	-2.30195
SAMD3	sterile alpha motif domain containing 3	cg09345868	II	5'UTR	0.0119351	0.00329934	74.1 ± 4.54	78.4 ± 5.69	4.3337	1553876_at	154075	0.0397687	0.825702	-1.70183
SAP30	Sin3A-associated protein, 30kDa	cg08635159	II	Body	0.0442023	0.0715957	78 ± 4.94	81 ± 2.17	2.9516	213963_s_at	8819	0.0224558	0.732365	-1.65542
SCRN1	secernin 1	cg11251470	II	5'UTR	0.0413961	0.186953	72.2 ± 6.02	70.4 ± 5.02	-1.7685	201462_at	9805	0.0422599	0.192826	1.76293
SEC63	SEC63 homolog (S. cerevisiae)	cg21705063	I	1stExon	0.0474449	0.196306	6.87 ± 0.81	6.48 ± 1.04	-0.38567	229969_at	11231	0.0115021	0.030866	2.4203
SEMA4F	sema domain, immunoglobulin domain (Ig), transmembrane domain (TM) and short cytoplasmi	cg19582212	I	5'UTR	0.0102863	0.0665271	6.27 ± 0.67	6 ± 0.44	-0.2774	228660_x_at	10505	0.0423533	0.0208813	1.72338
SETDB1	SET domain, bifurcated 1	cg15448220	II	TSS1500	0.0317558	0.0525264	76 ± 4.14	75.2 ± 4.62	-0.7683	214197_s_at	9869	0.0423307	0.0454977	1.92733
SETDB2	SET domain, bifurcated 2	cg16543390	II	TSS1500	0.0259117	0.0623214	9.9 ± 1.9	10.1 ± 3.08	0.25438	1564972_x_at	83852	0.0334492	0.450761	-2.71973
SF3A1	splicing factor 3a, subunit 1, 120kDa	cg18031436	I	TSS1500	0.0220628	0.0505763	3.55 ± 0.55	3.34 ± 0.44	-0.21723	201357_s_at	10291	0.0391497	0.0883854	1.38688
SHANK2	SH3 and multiple ankyrin repeat domains 2	cg22335074	II	Body	0.00520467	0.0170658	76.7 ± 1.83	75.5 ± 3.91	-1.2194	243681_at	22941	0.0291662	0.297548	1.2427
SIPA1L1	signal-induced proliferation-associated 1 like 1	cg02058870	II	5'UTR	0.0415007	0.170692	29.3 ± 7.12	26.7 ± 3.79	-2.555	202254_at	26037	0.0285468	0.105035	4.59984
SIPA1L3	signal-induced proliferation-associated 1 like 3	cg19430780	II	TSS1500	0.0153799	0.0873975	29.7 ± 3.79	28.1 ± 7.4	-1.6165	213600_at	23094	0.0342003	0.0143521	1.84791
SLC25A36	solute carrier family 25 (pyrimidine nucleotide carrier ), member 36	cg08100565	I	1stExon	0.0230837	0.272816	5.28 ± 0.86	5.02 ± 0.54	-0.25961	223698_at	55186	0.0190279	0.0687474	1.47078
SLC34A1	solute carrier family 34 (sodium phosphate), member 1	cg02635677	II	Body	0.0462966	0.00301337	57.8 ± 6.91	59.7 ± 5.8	1.8872	208177_at	6569	0.0440615	0.85582	-2.88373
SLC39A4	solute carrier family 39 (zinc transporter), member 4	cg02583091	II	Body	0.0225882	0.502769	33.4 ± 11.8	32.3 ± 12.6	-1.0899	219215_s_at	55630	0.0459019	0.195336	1.72818
		cg05681977	II	Body	0.0295245	0.503128	26.2 ± 11.7	25.1 ± 11.1	-1.0681
SLC5A3	solute carrier family 5 (sodium/myo-inositol cotransporter), member 3	cg09375338	I	1stExon	0.0472987	0.045564	4.51 ± 0.56	3.96 ± 0.4	-0.54835	213164_at	6526	0.043995	0.0360596	1.83096
SLC6A15	solute carrier family 6 (neutral amino acid transporter), member 15	cg04394707	II	5'UTR	0.0013675	0.0137027	77.1 ± 5.26	79.9 ± 2.65	2.8013	239352_at	55117	0.00646201	0.183403	-11.929
SMARCA1	SWI/SNF related, matrix associated, actin dependent regulator of chromatin, subfamily a	cg10076009	II	Body	0.0460993	0.381919	31.5 ± 5.37	27.8 ± 5.82	-3.7333	215294_s_at	6594	0.0274932	0.254105	2.28827
SMEK1	SMEK homolog 1, suppressor of mek1 (Dictyostelium)	cg18927255	I	TSS1500	0.00166067	0.189512	3.97 ± 0.26	3.62 ± 0.63	-0.35206	220368_s_at	55671	0.0483288	0.0341189	1.65894
SMG5	smg-5 homolog, nonsense mediated mRNA decay factor (C. elegans)	cg16491166	II	TSS1500	0.0184026	0.021421	5.69 ± 0.56	5.47 ± 0.6	-0.2236	212147_at	23381	0.0459048	0.0122397	1.85031
SNTB1	syntrophin, beta 1 (dystrophin-associated protein A1, 59kDa, basic component 1)	cg07329135	I	TSS200	0.0132851	0.0261515	3.97 ± 0.37	3.86 ± 0.53	-0.10293	214708_at	6641	0.0454575	0.202171	1.9522
SPRR3	small proline-rich protein 3	cg21543102	II	5'UTR	0.049372	0.191477	79 ± 2.86	78.4 ± 2.97	-0.6007	218990_s_at	6707	0.0385925	0.0395297	2.90572
SRGAP1	SLIT-ROBO Rho GTPase activating protein 1	cg05850206	II	TSS200	0.0491259	0.177244	6.16 ± 0.82	5.89 ± 1.01	-0.26901	1555876_at	57522	0.0456096	0.148928	3.16936
STRAP	Serine/threonine kinase receptor associated protein	cg01608167	I	TSS200	0.031855	0.181343	3.65 ± 0.4	3.32 ± 0.71	-0.32601	1558002_at	11171	0.038088	0.00197149	2.22197
SYNJ2	synaptojanin 2	cg03682872	I	TSS200	0.0327412	0.129897	5.23 ± 0.74	4.89 ± 0.81	-0.3464	216180_s_at	8871	0.043466	0.114706	1.47924
TAL1	T-cell acute lymphocytic leukemia 1	cg26891410	II	TSS1500	0.044077	0.102421	20.6 ± 3.72	22 ± 5.39	1.3906	216928_at	6886	0.0491312	0.0986682	-3.78363
TFAM	transcription factor A, mitochondrial	cg03859893	II	TSS200	0.0462791	0.186637	7.69 ± 0.93	6.68 ± 1.06	-1.01552	238443_at	7019	0.0467585	0.0715425	2.52428
THEM4	thioesterase superfamily member 4	cg03147210	I	TSS200	0.0464061	0.150277	5.39 ± 0.31	4.87 ± 0.66	-0.52358	229253_at	117145	0.0348853	0.00496255	1.74931
TLR5	toll-like receptor 5	cg05696109	I	TSS200	0.0311803	0.0116877	6.3 ± 0.77	6.21 ± 0.68	-0.09044	210166_at	7100	0.0159405	0.00813146	2.30005
TM4SF4	transmembrane 4 L six family member 4	cg16954508	II	3'UTR	0.0133267	0.00873591	82.2 ± 1.85	83.9 ± 1.83	1.7156	209937_at	7104	0.02963	0.771365	-3.10364
TMEM130	transmembrane protein 130	cg19752627	I	Body	0.0202312	0.129852	5.67 ± 0.59	5.69 ± 0.78	0.01775	238426_at	222865	0.0234291	0.917805	-2.28193
TNFSF9	tumor necrosis factor (ligand) superfamily, member 9	cg01186777	II	5'UTR	0.0119285	0.02901	5.75 ± 0.69	5.48 ± 0.75	-0.26756	206907_at	8744	0.0321749	0.077959	2.77003
TNKS2	Tankyrase, TRF1-interacting ankyrin-related ADP-ribose polymerase 2	cg23707493	II	TSS200	0.0125176	0.0683661	4.94 ± 0.37	5.17 ± 0.6	0.22837	241909_at	80351	0.0365365	0.708095	-3.88955
TOB2	transducer of ERBB2, 2	cg17401067	II	5'UTR	0.0386505	0.0125949	8.89 ± 1.54	9.51 ± 1.95	0.61649	234720_s_at	10766	0.0304732	0.77784	-1.56959
TP73	tumor protein p73	cg25593794	I	5'UTR	0.0291319	0.00924723	42 ± 5.35	42.1 ± 3.9	0.0734	1554379_a_at	7161	0.00839707	0.0461549	-2.13613
		cg03899737	II	Body	0.0334799	0.002438	89.1 ± 1.52	89.8 ± 0.76	0.7018
		cg21906716	II	5'UTR	0.0414317	0.0193135	86.2 ± 1.41	86.9 ± 1.25	0.7909
TRAK1	trafficking protein, kinesin binding 1	cg09654300	II	1stExon	0.00634595	0.00968585	75.3 ± 5.65	74 ± 5.31	-1.291	202079_s_at	22906	0.0307544	0.0465288	1.93861
TTC23	tetratricopeptide repeat domain 23	cg23600866	II	TSS1500	0.0300123	0.25741	9.25 ± 2.14	8.61 ± 2.29	-0.64013	232734_at	64927	0.0232537	0.3405	2.56677
TTC9B	tetratricopeptide repeat domain 9B	cg07936856	II	Body	0.00364243	0.0140305	12.1 ± 2.2	12.4 ± 1.6	0.2773	235375_x_at	148014	0.0147048	0.00837057	-13.6722
TTLL9	tubulin tyrosine ligase-like family, member 9	cg09044785	II	5'UTR	0.0463072	0.0651042	10 ± 2.43	13.7 ± 8.73	3.6705	234337_at	164395	0.0168944	0.0847881	-1.41044
TUBGCP3	tubulin, gamma complex associated protein 3	cg05392495	II	TSS1500	0.00956211	0.00873295	9.54 ± 0.72	9.86 ± 1.45	0.32779	1554086_at	10426	0.0318599	0.0925772	-1.65064
UHRF1BP1L	UHRF1 binding protein 1-like	cg23840562	II	1stExon	0.00814899	0.00375781	5.45 ± 0.86	5.39 ± 1.04	-0.05472	213118_at	23074	0.0479668	0.0083958	1.83354
ULBP1	UL16 binding protein 1	cg01763051	II	Body	0.00238016	0.0311141	14.7 ± 1.43	15.4 ± 1.99	0.7143	221323_at	80329	0.0145851	0.410129	-2.6355
ULK4	unc-51-like kinase 4 (C. elegans)	cg25483907	II	Body	0.029824	0.281364	74.5 ± 4.57	74.7 ± 3.67	0.2835	244168_s_at	54986	0.00280234	0.0529295	-3.65817
		cg06626556	II	3'UTR	0.0449012	0.0248821	87.2 ± 1.57	87.7 ± 2.11	0.547
UNC5C	unc-5 homolog C (C. elegans)	cg01194057	I	TSS1500	0.0330819	0.677076	6.06 ± 0.42	5.56 ± 0.36	-0.50732	206189_at	8633	0.0302004	0.0141963	2.21396
USP14	ubiquitin specific peptidase 14 (tRNA-guanine transglycosylase)	cg07535605	II	TSS200	0.0238254	0.00758752	6.87 ± 0.91	6.66 ± 1.39	-0.21092	226567_at	9097	0.0256687	0.0574567	1.87099
USP30	ubiquitin specific peptidase 30	cg22449795	II	Body	0.0395071	0.0937265	4.95 ± 0.89	4.74 ± 0.53	-0.2095	223602_at	84749	0.0356444	0.051372	1.61491
VCPIP1	valosin containing protein (p97)/p47 complex interacting protein 1	cg14249120	II	TSS200	0.00485992	0.0163805	14 ± 1.69	14.9 ± 2.2	0.9634	219810_at	80124	0.00863789	0.222291	-2.8549
VRK3	vaccinia related kinase 3	cg02396668	II	TSS200	0.0475951	0.76944	9.19 ± 0.88	9.23 ± 0.8	0.04576	1566700_at	51231	0.0408381	0.061789	-1.76601
WDR69	WD repeat domain 69	cg01216370	I	Body	0.0432243	0.0285434	6.92 ± 1.31	6.96 ± 1.49	0.04895	242162_at	164781	0.0418263	0.171539	-1.76206
WIZ	widely interspaced zinc finger motifs	cg01387972	II	Body	0.0176979	0.0911765	90 ± 1.35	90.2 ± 1.75	0.1304	221784_at	58525	0.0200545	0.0113	-1.79909
WNK2	WNK lysine deficient protein kinase 2	cg14137354	II	Body	0.0437047	0.715894	84.5 ± 1.73	86.2 ± 1.81	1.7471	1557536_at	65268	0.00946146	0.32769	-2.38054
		cg14240393	II	Body	0.0101954	0.253517	73.1 ± 2.85	76.3 ± 2.79	3.2062
WRN	Werner syndrome, RecQ helicase-like	cg03184037	I	1stExon	0.030433	0.30717	5.55 ± 1.22	4.66 ± 1.64	-0.88895	205667_at	7486	0.0448527	0.0300795	1.57344
XKR6	XK, Kell blood group complex subunit-related family, member 6	cg04844714	II	Body	0.0406397	0.445414	7.29 ± 1.72	6.02 ± 0.56	-1.26776	236047_at	286046	0.00921075	0.039681	1.70385
YAP1	Yes-associated protein 1	cg01442799	II	TSS200	0.0481267	0.0999325	8.55 ± 1.21	7.95 ± 0.61	-0.59462	224895_at	10413	0.0379559	0.901369	2.14389
ZDHHC1	Zinc finger, DHHC-type containing 1	cg08144503	II	TSS200	0.00117071	0.00384794	18.5 ± 2.55	18.3 ± 2.68	-0.1985	237228_at	29800	0.0243769	0.496796	4.81459
ZFYVE20	zinc finger, FYVE domain containing 20	cg22366626	II	TSS1500	0.0210302	0.0523873	4.35 ± 0.58	3.87 ± 0.6	-0.47922	231765_at	64145	0.0360256	0.044055	1.94566
ZNF141	zinc finger protein 141	cg00573330	I	TSS1500	0.0437389	0.110744	3.83 ± 0.45	3.51 ± 0.58	-0.31668	206931_at	7700	0.0307147	0.108757	2.42469
ZNF274	zinc finger protein 274	cg12978575	I	5'UTR	0.0261178	0.132385	4.78 ± 0.62	4.39 ± 0.41	-0.39262	204937_s_at	10782	0.0448234	0.079257	2.08019
ZNF350	zinc finger protein 350	cg24162630	II	5'UTR	0.0172565	0.0782389	7.22 ± 1.22	7.03 ± 0.81	-0.19047	219266_at	59348	0.00154705	0.0143509	2.42969
ZNF394	zinc finger protein 394	cg24225281	II	1stExon	0.0496074	0.127511	8.81 ± 0.86	7.95 ± 1.21	-0.86272	214714_at	84124	0.0209836	0.0610701	2.00619
ZNF416	zinc finger protein 416	cg22053300	II	TSS200	0.0222873	0.0841134	8.02 ± 0.86	7.31 ± 1	-0.71511	223589_at	55659	0.019957	0.00926772	1.98389
ZNF440	zinc finger protein 440	cg08177264	I	1stExon	0.0357772	0.272202	3.57 ± 0.56	3.2 ± 0.43	-0.372	241731_x_at	126070	0.0186476	0.028921	1.53975
